# RNA-seq reveals transcriptomic differences in circadian-related genes of the choroid plexus in a preclinical chronic migraine model

**DOI:** 10.1101/2025.06.03.657705

**Authors:** Yohannes W. Woldeamanuel, Chenchen Xia, Sam Ding, Alfred Fonteh, Xianghong Arakaki

## Abstract

**Background:** Migraine patients show choroid plexus (CP) changes, impairing the blood-CSF barrier. The CP regulates circadian rhythms, but links between CP circadian genes and migraine are unexplored.

**Objective:** This study examined CP circadian gene transcriptome changes in a chronic migraine rat model versus controls to identify migraine-related pathways.

**Design:** Chronic migraine model: Sprague Dawley rats (3 females, 3 males) received nitroglycerine (NTG) every other day for 9 days; controls (3 females, 3 males) got saline. CP from the 4th ventricle was collected 2 hours post-final injection for RNAseq.

**Methods:** Migraine Behavior: Von Frey hair tests on days 1, 5, and 9, pre- and 2 hours post-NTG/saline injection, assessed basal and NTG-induced pain thresholds.

RNAseq & Analysis: Differentially expressed genes (p < 0.05, fold change > 1) were identified. GO, KEGG, and Reactome enrichment analyses evaluated circadian gene expression changes.

**Results:**

- NTG group showed reduced basal and NTG-induced pain thresholds on days 1, 5, and 9.
- Females had more upregulated genes (*MT2A*, *SLC7A11*), males upregulated *ZBTB16*, *S100A8*. *SLC7A11*, *SCG2*, *GRIA1* showed inverse regulation (up in females, down in males).
- Circadian gene expression altered: 10 genes upregulated (e.g., *SERPINE1, MAPK9, ATF4*), 13 downregulated (e.g., *PER2, DBP, EZH2*). Sex-specific differences: females (*FBXL12, GPR157*), males (*NKX2-1, ATF4, CLOCK*).
- GO/KEGG analyses revealed significant enrichment of circadian rhythm-related pathways, insulin resistance, and inflammatory response processes, with sex-specific differences: females showed HIF-1 signaling and hemoglobin-related pathways, while males exhibited arachidonic acid and leukotriene production.

**Conclusion:** CP transcriptomics in the rat migraine model revealed sex-specific gene regulation, with females upregulating antioxidant genes (MT2A, SLC7A11) and males upregulating inflammatory factors (ZBTB16, S100A8), alongside circadian disruption (e.g., SERPINE1 upregulated, PER2 downregulated). Pathway analyses indicate enriched circadian rhythms, HIF-1 signaling (females), inflammatory processes (males), lipid metabolism (PPARα), and heme signaling, highlighting sex-specific and circadian targets for migraine therapy.
