## Supplementary Table 1 for "RNA-seq reveals transcriptomic differences in circadian-related genes of the choroid plexus in a preclinical chronic migraine model"

### Sheet: Sheet1
Supplementary Table 1 - Gene transcripts associated with the circadian rhythm adopted from a recent study on circadian genes in choroid plexus of rats28. The table contains the gene symbol. * = CLOCK system genes.
Gene symbol
BMAL1*
NFIL3
CRY1*
NPAS2
GPR157
CLOCK*
CEBPB
PRKCA
KMT2A
ZFHX3
TARDBP
TIMELESS
CREB1
CREM
ZFR
TYMS
GNAQ
SREBF1
CREBBP
RORA
MYCBP2
RBM4B
PPARGC1A
PML
BTRC
NCOR1
TOP1
SETX
CHD9
NCOA1
PHLPP1
NCOA6
DDB1
FBXW7
GSK3B
MAGED1
NCOA2
CSNK1D*
HSPA8
HUWE1
FBXL17
MTOR
USP9X
TAB2
FBXW11
CUL1
ATF4
PRKAA2
PSMA4
RPS27A
RBM4
SUMO1
PPP2CB
HNRNPD
CPT1A
HNRNPL
CIPC
HDAC3
BTBD9
USP2
KLF15
FBXL12
ADORA2A
KLF9
TNFRSF11A
PER2*
BHLHE40
PER1*
PIWIL2
CDK1
SPSB4
PSPC1
ADORA1
NR1D1
RPE65
PER3*
BHLHE41
NR1D2
SERPINE1
DBP
CIART
CRY2*
CSNK1E*
NOCT
NAMPT
PPARA
PPP1CA
PPP1CB
PPP1CC
NONO
NRIP1
FBXL3
PASD1
EP300
SIK1
CRTC1
RAI1
MAGEL2
RXRA
CARM1
AVP
TBL1XR1
MED1
SMARCD3
TBL1X
TGS1
HELZ2
HMOX1
ATR
GSTP1
LDHA
NR3C1
TUBB3
HIF1A
MEF2C
ATF2
LDHB
ETV6
MEF2D
PURA
WDR5
UBB
SKP1
UBC
UGP2
CBX3
CRTC2
IDI1
LDHC
MYF6
UCP3
VAPA
DNAJA1
EIF4G2
LDHD
TOB1
BTG1
CLDN5
NCKAP1
NCOA4
RBPMS
SUMO3
UBA52
AZIN1
CRTC3
ERC2
HERPUD1
PIGF
PPP1R3C
SF3A3
DAZAP2
STBD1
G0S2
ASS1
IMPDH2
NDUFA9
ID2
TP53
HDAC1
DRD2
ADCY1
NGFR
HCRTR2
SIRT6
EGR1
DRD3
PROX1
SFPQ
SUV39H2
KDM2A
MTA1
GHRL
KLF10
NR0B2
ID3
ID4
LGR4
THRAP3
EZH2
NTRK2
PPARG
HDAC2
PRKCG
TNF
DDC
DYRK1A
KAT5
PARP1
PRKDC
TH
TOP2A
HNF4A
MAPK10
MAPK8
NOS2
NTRK1
USP7
ADRB1
MAPK9
TPH2
GNA11
NKX2-1
SCN9A
SLC6A4
UBE3A
AHR
CHRNB2
KCNA2
NR1H3
PDE6B
PRKAA1
PRMT5
ROCK2
SIN3A
ADIPOQ
GFPT1
MTTP
NLGN1
OGT
PTGDS
RELB
RORB
TPH1
ATG7
FXR1
HNF1B
KCNH7
SCN11A
SRD5A1
CARTPT
GHRHR
HNRNPU
KDM5A
MTNR1A
PROK2
PROKR2
AGRP
EGR3
HOMER1
ID1
JUND
METTL3
PAX4
SIAH2
CLDN4
OPN4
MYBBP1A
AANAT
GHRH
NR2F6
OPN3
KDM8
NUDT12
ATF5
CCAR2
PROKR1
CAVIN3
GPR176
HEBP1
OPN5
ZPBP2
FBXL8
FBXL22
FBXL6
SRRD
NFE2L2
TLR4
APOA1
XPO1
APOB
HBB
SLC46A1
BACH1
CLEC1B
MAFK
DNM1L
RACK1
U2AF1L4
F7
SIRT1
TPTEP2-CSNK1E
CHEK1
GFRA1
GSTM3
QKI
HLA-DMA
H2BC15
LOC102724428
ATOH7
MTNR1B
CRH
RORC
SUV39H1
HTR7
LEP
CSF2
DRD4
MC3R
SOX14
NPS
C3orf70
FBXL21P
NFILZ
ENSG00000272297
ENSG00000265690
LY96
HBA1
HBA2
